# Lateral root formation is stimulated by common symbiosis genes and *NIN* in *Lotus japonicus*

**DOI:** 10.64898/2025.12.16.694690

**Authors:** Chloé Cathebras, Aline Sandré, Martina K. Ried-Lasi, Martin Parniske

## Abstract

Lateral roots (LR) and the root nodules (RN) of legumes are structurally related and the decision processes leading to RN formation involve signal exchange with the shoot. In order to disentangle these processes, we established a quantitative assay for LR formation in hairy root liquid cultures (HRLC) for the legume *Lotus japonicus*. In HRLC, ectopic expression of *SymRK*, or deregulated, auto-active versions of CCaMK and Cyclops stimulated LR formation in a *NIN*-dependent manner, but spontaneous RN were never observed. It appears that the previously described spontaneous RN formation induced by these versions requires the presence of the shoot. Interestingly, CCaMK^T265D^ increased LR number in a *cyclops* mutant, revealing the presence of additional CCaMK targets mediating LR formation. Constitutive and ectopic expression of *NIN* under the ubiquitin promoter resulted in a significant increase in LR number. We compared the responsiveness of two Rosaceae that have either retained *NIN* (*Dryas drummondii*) or lost it (*Fragaria vesca*) to stimulation with the constitutively active variant CCaMK^1−314^. Intriguingly, CCaMK^1−314^ was able to increase LR formation in *Dryas* but not in *Fragaria*, pointing to consequences of the evolutionary loss of *NIN* on root architecture. Taken together our data provide evidence for *NIN* as a molecular link between symbiosis-signaling and LR formation. Non-inoculated *nsp1* and *nsp2* mutant plants as well as HRLC of these mutants exhibited increased LR densities that were no further increased by expression of CCaMK^1-314^. We propose a model in which LR density is balanced by the activation of *NIN* expression by SymRK and CCaMK and the LR suppressing activity of NSP1 and NSP2.
