## Supplementary material for "Lateral root formation is stimulated by common symbiosis genes and *NIN* in *Lotus japonicus*": TableS4

### Sheet: Sheet1
Table S4. Sequences and IDs of oligonucleotides (DNA) used in this study.
Primer name	Sequence 5' - 3'
MC119	ATGAAGACTTTACGGGTCTCaGCGGGACCAAGTCTCATAACATAGATCA
CC14	AAGAAGACAACAGAGGTCTCACAGATTCCAATTGAAGCTGTTGTTTTC
CC30	TTGAAGACCGTACGGGTCTCAGCGGACCTTTCATCTCACCCAACCCT
CC31	GCGAAGACGTCAGAGGTCTCACAGAGGCAGAGTGTTTGAAAATATTGG
CC36	TCGAAGACATGACGAGGAGCTTTTCAAACGCT
CC37	AAGAAGACCTCGTCATCTGCGCGAAAGCCTTG
CC38	AAGAAGACGGGACTCTGAATTGCGGTACCATTATC
CC39	CGGAAGACAGAGTCCCGGCTTCTTGTCATTCG
CC55	CTGAAGACAGGATTGGAAGGGCATTACCCAATC
CC56	ATGAAGACCCAATCCTTTTCATAGAAACTGAAATTC
PP204	ATGAAGACTTTACGGGTCTCACACCATGGGATATGATCAAACCAG
PP207	TAGAAGACAATGATTAATTGTACTTTTGTATGTTTG
PP209	ATGAAGACTTATCATCAAACACTAAGAACAAAG
PP208	TAGAAGACAAAGTCTTTTCATAGAAACTGAAATTC
PP211	ATGAAGACTTGACTTGGAAGGGCATTACCCAATC
PP210	TAGAAGACAATGTTCATGGATATGTTTGAGTAAATAGGTTAACTAAG
PP213	TAGAAGACAAAACACATGCACATAGACAAGAATGCACACATATAG
PP212	ATGAAGACTTCAGAGGTCTCACCTTTGATGGACGAAGAGAAGAGAGGAGCATG
PP168	ATGAAGACTTTACGGGTCTCACACCATGGAAGGGAGGGGGTTTTCTG
PP169	TAGAAGACAATTTCAGGAACAATTCTTCACTTGAGTTTC
PP170	ATGAAGACTTGAAAACAGTGATGGAGAG
PP171	TAGAAGACAACTGATTGGAAAATTGAAATC
PP172	ATGAAGACTTTCAGGTAATTGCTCTATTCTTC
PP173	TAGAAGACAACATTTACTGGCGTTTGATTAC
PP174	ATGAAGACTTAATGTTCAAGTAGACTCTAT
PP175	TAGAAGACAAATAGATCCATATCTTTCTAG
PP176	ATGAAGACTTCTATAACATCAGCTGTTTCAG
PP177	TAGAAGACAAATCTTCTATCTGCTTTGTTTG
PP178	TAGAAGACAAAGATCTTCAGAAGCAGAATG
PP179	ATGAAGACTTCAGAGGTCTCACCTTCATTTTTTCAGTTTCTGATAG
