## Supplementary material for "Lateral root formation is stimulated by common symbiosis genes and *NIN* in *Lotus japonicus*": TableS3

### Sheet: Sheet1
Table S3: List of plasmids used. Plasmid series G and BB contain standard Golden Gate cloning modules and are described in Binder et al. (2014). Sequences of the primers used to generate the level I plasmids are listed in Table S4.
Golden gate level I plasmids
Plasmid ref no.	Purpose	Name	Plasmid construction										Comments
			Restriction enzyme for cut-ligation reaction	Golden Gate modules used for assembly								Backbone
CCp30	Module for constructing LII plasmid	LI A-B Cyclopspro	BpiI	Cyclopspro amplified with primers MC119 and CC14								LI (BB3)	PCR fragment amplified using L. japonicus gDNA as template
CCp31	Module for constructing LII plasmid	LI A-B CCaMKpro	BpiI	CCaMKpro amplified with primers CC30 and CC31								LI (BB3)	PCR fragment amplified using L. japonicus gDNA as template
CCp32	Module for constructing LII plasmid	LI C-D CCaMK	BpiI	Fragment 1 amplified with primersPP204 and PP207	Fragment 2 amplified with primers PP209 and PP208	Fragment 3 amplified with primers PP211 and PP210	Fragment 4 amplified with primers PP213 and PP212					LI (BB3)	PCR fragment amplified using L. japonicus gDNA as template
CCp33	Module for constructing LII plasmid	LI C-D CCaMKT265D	BpiI	Fragment 1 amplified with primersPP204 and PP207	Fragment 2 amplified with primers PP209 and CC56	Fragment 3 amplified with primers CC55 and PP210	Fragment 4 amplified with primers PP213 and PP212					LIIIβ F 1-2 (BB53)	PCR fragments were amplified using LI CCaMK (CCp32) as template
CCp34	Module for constructing LII plasmid	LI C-D CCaMK1-314	BpiI	Fragment 1 amplified with primersPP204 and PP207	Fragment 2 amplified with primers PP209 and PP208	Fragment 3 amplified with primers PP211 and CC54						LI (BB3)	PCR fragments were amplified using LI CCaMK (CCp32) as template
CCp35	Module for constructing LII plasmid	LI C-D CyclopsDD	BpiI	Fragment 1 amplified with primersPP168 and PP169	Fragment 2 amplified with primers PP170 and CC37	Fragment 3 amplified with primers CC36 and PP171	Fragment 4 amplified with primers PP172 and CC39	Fragment 5 amplified with primers CC38 and PP173	Fragment 6 amplified with primers PP174 and PP175	Fragment 7 amplified with primers PP176 and PP177	Fragment 8 amplified with primers PP178 and PP179	LIIIβ F 1-2 (BB53)	PCR fragment amplified using L. japonicus gDNA as template
Golden gate level II plasmids
Plasmid ref no.	Purpose	Name	Plasmid construction								Comments
			Restriction enzyme for cut-ligation reaction	Golden Gate modules used for assembly						Backbone
CCp36	Module for constructing LIII plasmid	LII F 1-2 AtUbq10pro:NLS-GFP	BsaI	LI A-B AtUbq10	LI B-C NLS (G060)	LI C-D GFP (G053)	LI D-E GFP (G011)	LI E-F 35S-T (G059)	LI F-G dy (BB09)	LIIc F 1-2 (BB30)	Promoter provided by David Chiasson
CCp37	Module for constructing LIII plasmid	LII F 5-6 Ubqpro:Myc-CCaMKT265D	BsaI	LI A-B Ubq (G07)	LI B-C Myc (G069)	LI C-D CCaMKT265D	LI D-E dy (BB08)	LI E-F Nos-T (G006)	LI F-G dy (BB09)	LIIc F 5-6 (BB36)
CCp38	Module for constructing LIII plasmid	LII F 5-6 Ubqpro:Myc-CCaMK1-314	BsaI	LI A-B Ubq (G07)	LI B-C Myc (G069)	LI C-D CCaMK1-314	LI D-E dy (BB08)	LI E-F Nos-T (G006)	LI F-G dy (BB09)	LIIc F 5-6 (BB36)
CCp39	Module for constructing LIII plasmid	LII F 5-6 Ubqpro:Myc-CCaMK	BsaI	LI A-B Ubq (G07)	LI B-C Myc (G069)	LI C-D CCaMK	LI D-E dy (BB08)	LI E-F Nos-T (G006)	LI F-G dy (BB09)	LIIc F 5-6 (BB36)
CCp40	Module for constructing LIII plasmid	LII F 5-6 Ubqpro:HA-CyclopsDD	BsaI	LI A-B Ubq (G07)	LI B-C HA (G067)	LI C-D CyclopsDD	LI D-E dy (BB08)	LI E-F Nos-T (G006)	LI F-G dy (BB09)	LIIc F 5-6 (BB36)
CCp41	Module for constructing LIII plasmid	LII F 5-6 Cyclopspro:HA-CyclopsDD	BsaI	LI A-B Cyclopspro	LI B-C HA (G067)	LI C-D CyclopsDD	LI D-E dy (BB08)	LI E-F Nos-T (G006)	LI F-G dy (BB09)	LIIc F 5-6 (BB36)
CCp42	Module for constructing LIII plasmid	LII F 5-6 CCaMKpro:Myc-CCaMKT265D	BsaI	LI A-B CCaMKpro	LI B-C Myc (G069)	LI C-D CCaMKT265D	LI D-E dy (BB08)	LI E-F Nos-T (G006)	LI F-G dy (BB09)	LIIc F 5-6 (BB36)
Golden gate level III plasmids
Plasmid ref no.	Purpose	Name	Plasmid construction							Comments
			Restriction enzyme for cut-ligation reaction	Golden Gate modules used for assembly					Backbone
CCp43	Fig. 1a, 2a, 2b, 4b, 5	LIIIβ AtUbq10pro:NLS-GFP	BpiI	LII F 1-2 AtUbq10pro:NLS-GFP	LII 2-3 ins (BB43)	LII 3-4 dy (BB64)	LII 4-5 ins (BB44)	LII 5-6 dy (BB65)	LIIIβ fin (BB52)
CCp44	Fig. 1a	LIIIβ Cyclopspro:HA-CyclopsDD	BpiI	LII F 1-2 AtUbq10pro:NLS-GFP	LII 2-3 ins (BB43)	LII 3-4 dy (BB64)	LII 4-5 ins (BB44)	LII F 5-6 Cyclopspro:HA-CyclopsDD	LIIIβ fin (BB52)
CCp45	Fig. 1a	LIIIβ Ubqpro:HA-CyclopsDD	BpiI	LII F 1-2 AtUbq10pro:NLS-GFP	LII 2-3 ins (BB43)	LII 3-4 dy (BB64)	LII 4-5 ins (BB44)	LII F 5-6 Ubqpro:HA-CyclopsDD	LIIIβ fin (BB52)
CCp46	Fig. 1a	LIIIβ CCaMKpro :Myc-CCaMKT265D	BpiI	LII F 1-2 AtUbq10pro:NLS-GFP	LII 2-3 ins (BB43)	LII 3-4 dy (BB64)	LII 4-5 ins (BB44)	LII F 5-6 CCaMKpro:Myc-CCaMKT265D	LIIIβ fin (BB52)
CCp47	Fig. 1a, 2b	LIIIβ Ubqpro :Myc-CCaMKT265D	BpiI	LII F 1-2 AtUbq10pro:NLS-GFP	LII 2-3 ins (BB43)	LII 3-4 dy (BB64)	LII 4-5 ins (BB44)	LII F 5-6 Ubqpro:Myc-CCaMKT265D	LIIIβ fin (BB52)
CCp48	Figs 2a, 4b, 5	LIIIβ Ubqpro :Myc-CCaMK1-314	BpiI	LII F 1-2 AtUbq10pro:NLS-GFP	LII 2-3 ins (BB43)	LII 3-4 dy (BB64)	LII 4-5 ins (BB44)	LII F 5-6 Ubqpro:Myc-CCaMK1-314	LIIIβ fin (BB52)
CCp49	Figs 2a, 5	LIIIβ Ubqpro :Myc-CCaMK	BpiI	LII F 1-2 AtUbq10pro:NLS-GFP	LII 2-3 ins (BB43)	LII 3-4 dy (BB64)	LII 4-5 ins (BB44)	LII F 5-6 Ubqpro:Myc-CCaMK	LIIIβ fin (BB52)
RAp15	Figs 2, S5	LIIIβ Ubqpro:Myc-NIN	BpiI	LII F 1-2 AtUbq10pro:NLS-GFP	LII 2-3 dy (BB39)	LII F 3-4 Ubqpro:Myc-NIN	LII 4-6 dy (BB41)		LIIIβ F 1-2 (BB53)	LIII provided by Rosa Elena Andrade
Gateway plasmids
Plasmid ref	Purpose	Name
Maekawa et al., 2008	Figs 1a, 3a, S3, S4	Empty vector (Ubqpro:GW-GFP)
Antolín-Llovera et al., 2014	Figs 1a, S4	Ubqpro:SymRK-mOrange
Singh et al., 2014	Figs 1a, 3a, S4	Ubqpro:CCaMKT265D
Takeda et al., 2012	Figs 1a, S4	Ubqpro:CCaMK1-314
Singh et al., 2014	Figs 1a, 3a, S1, S3, S4	Ubqpro:3xHA-CyclopsDD
Singh et al., 2014	Fig. S3	Ubqpro:3xHA-CyclopsAA
