## Supplementary material for "Lateral root formation is stimulated by common symbiosis genes and *NIN* in *Lotus japonicus*": TableS2

### Sheet: Sheet1
Table S2: Composition of the MSR medium used in this study.
Nutrient	Concentration
Ca(NO3)2	0.73 mM
CaSO4	0.50 mM
MgSO4.7H2O	2.99 mM
KCl	0.87 mM
KH2PO4	30.13 μM
NaFeEDTA	2.03 mM
MnSO4.4H2O	10.98 μM
ZnSO4.7H2O	0.97 μM
H3BO3	29.92 μM
CuSO4.5H2O	0.88 μM
N2MoO4.2H2O	10.71 nM
(NH4)6Mo7O24.4H2O	27.51 nM
Calciumpanthotenat	4.11 mM
Biotin	4.09 nM
Nicotinsaure	8.12 μM
Pyridoxin	5.32 μM
Thiamin	3.77 μM
Cyanocobalamin	0.30 μM
Saccharose	29.21 mM
