## Supplementary material for "Lateral root formation is stimulated by common symbiosis genes and *NIN* in *Lotus japonicus*": TableS1

### Sheet: Sheet1
Table S1: List of seed bags and incubation times.
Figures	Lotus japonicus seeds
	Plant genotype	Seed bag no.	Timepoint
Figs 1a, S4	Gifu WT	72310	10, 20, 30 doi
Fig. 1a	Gifu WT	92142	10 doi
Fig. S3	Gifu WT	92134
Fig. 1c	Gifu WT	69343	30 days post germination
	snf1-1	90791
Fig. 3	Gifu WT	92132	10 doi
	ccamk-3	70931
	cyclops-3	91224
Figs 2b, S5	Gifu WT	111241
Fig. 2a	Gifu WT	111243
	nin-2	112042
Fig. 4b	Gifu WT	70218	14 doi
	nsp1-1	91865
	nsp2-2	91406
Fig. 2c	Gifu WT	111225	30 days post germination
	nin-2	112029
Fig. 4a	Gifu WT	112055
	nsp1-1	91866
	nsp2-2	91408
doi : days post incubation of MSR medium
